# Genetic modification of primary airway epithelial cell cultures defines MX1 as a barrier for zoonotic influenza A viruses in the human respiratory epithelium

**DOI:** 10.64898/2026.10.19.759965

**Authors:** Karen Stevers, Blandina I. Oliveira Esteves, Étori Aguiar Moreira, Sarah Jordi, Laura Laloli, Cinzia Moscardelli, Manon F. Licheri, Dan Wettstein, Ada Mescoli, Mike Mwanga, Alina T. Baltensperger, Larise Oberholster, Philip V’kovski, Gert Zimmer, Ronald Dijkman

**Affiliations:** Institute for Infectious Diseases, University of Bern, Bern, Switzerland; Graduate School for Cellular and Biomedical Sciences, University of Bern, Bern, Switzerland; Institute of Virology and Immunology IVI, Mittelhäusern, Switzerland; Department of Infectious Diseases and Pathobiology, Vetsuisse Faculty, University of Bern, Bern, Switzerland; Multidisciplinary Center for Infectious Diseases, University of Bern, Bern, Switzerland

## Abstract

The antiviral innate immune response is a major species barrier that emerging viruses must overcome to infect and transmit efficiently in new hosts. In humans, the interferon-stimulated *MX1* gene encodes the antiviral MX1 protein, which restricts zoonotic influenza A viruses (IAVs). Resistance to MX1 is considered a key feature of human-adapted IAVs and a potential determinant of zoonotic and pandemic risk. However, MX1-mediated restriction and viral escape have mostly been investigated in cell lines and animal models, which incompletely recapitulate virus–host interactions in the human airway epithelium, representing the primary site of IAV replication. Although primary human airway epithelial cell (hAEC) cultures, such as airway organoids and air-liquid interface (ALI) cultures, provide a physiologically relevant model, their use in studying MX1 restriction has been limited by challenges in achieving efficient and reliable genetic modification.

Here, we used engineered virus-like particles (eVLPs) to deliver Cas9-sgRNA ribonucleoprotein complexes into primary hAECs and disrupt MX1 expression. This approach generated MX1-knockout airway organoids and organoid-derived hAEC ALI cultures with >90% genomic-level editing efficiency and near-complete loss of MX1 protein, while preserving epithelial differentiation at the air-liquid interface. MX1 knockout in hAEC ALI cultures had only a minor effect on the replication kinetics of the human-adapted H1N1pdm09 strain. By contrast, MX1 knockout markedly impaired interferon lambda-mediated restriction of the zoonotic bovine H5N1/Texas and avian H7N9/Anhui strains, resulting in viral titers up to 3-4 logs TCID_50_ higher than in MX1-competent cultures. These findings provide direct evidence that MX1 restricts zoonotic IAVs in primary human airway epithelium. Our study establishes a biologically relevant platform for assessing the sensitivity of emerging IAVs to a key antiviral host factor and thereby informs evaluations into their zoonotic and pandemic risk.
