## Supplemental tables S1-S3 for "Genetic modification of primary airway epithelial cell cultures defines MX1 as a barrier for zoonotic influenza A viruses in the human respiratory epithelium"

### Sheet: Table S1 Media composition
	Medium composition
	MDCK2 medium
	Media component	Supplier	Catalogue number	Final concentration
	Minimal essential medium (MEM)	Gibco	41090028
	Penicillin/Streptomycin	Gibco	15140130	100 U/mL
	Non-Essential Amino Acids Solution	Gibco	11140035	1x
	Sodium Pyruvate	Gibco	11360039	1mM
	Fetal Bovine Serum	PanBiotech	P30-3033	0.1
	293-LTV medium
	Media component	Supplier	Catalogue number	Final concentration
	Dulbecco's Modified Eagle Medium (DMEM) high glucose + GlutaMAX™	Gibco	10566016
	Penicillin/Streptomycin	Gibco	15140130	100 U/mL
	Non-Essential Amino Acids Solution	Gibco	11140035	1x
	Fetal Bovine Serum	PanBiotech	P30-3033	0.1
	HEPES	Gibco	15630080	15 mM
	Pre AOM
	Media component	Supplier	Catalogue number	Final concentration
	Advanced DMEM/F12	Gibco	12634-010	1x
	GlutaMax 100x	Gibco	35050061	2 mM
	HEPES	Gibco	15630056	10 mM
	Penicillin / Streptomycin	Gibco	15140130	100 U/mL
	Airway organoid medium (AOM)
	Media component	Supplier	Catalogue number	Final concentration
	preAOM	NA		1x
	R-Spondin 1	EPFL Protein Expression Core Facility	NA	500 ng/mL
	Noggin	EPFL Protein Expression Core Facility	NA	100 ng/mL
	Fibroblast growth factor 7	Peprotech	100-19	25 ng/mL
	Fibroblast growth factor 10	Peprotech	100-26	100 ng/mL
	B27 supplement	Gibco	17504-44	1x
	N-Acetylcysteine	Sigma-Aldrich	A9165	1.25 mM
	Nicotinamide	Sigma-Aldrich	N0636	5 mM
	SB202190	Sigma-Aldrich	S7067	500 nM
	Y-27632	Tocris	1254	5 mM
	A83-01	Tocris	2939	500 nM
	EpiX medium
	Media component	Supplier	Catalogue number	Final concentration
	Pneumacult Ex Plus medium	Stemcell	5040	1x
	A83-01	Tocris	2939	1 µM
	Isoprotenerol hydrochloride	Tocris	1747	3 μM
	Y-27632	Abcam	AB144494	5 μM
	Primocin	Invivogen	ant-pm-05	100 μg/ml
	Complete ALI medium
	Media component	Supplier	Catalogue number	Final concentration
	Pneumacult-ALI medium	Stemcell	5001	1x
	Hydrocortisone	Stemcell	7925	0.48 μg/m
	Heparin	Stemcell	7980	4 µg/mL
	Primocin	Invivogen	ant-pm-05	100 μg/ml
	Infection medium (iMEM)
	Media component	Supplier	Catalogue number	Final concentration
	Minimal essential medium (MEM	Gibco	11095080
	Penicillin/Streptomycin	Gibco	15140130	100 U/mL
	Bovine Serum Albumine (BSA)	Sigma-Aldrich	A7030	5 g/L
	HEPES	Gibco	15630080	15 mM
	KSFM-EpiX medium
	Media component	Supplier	Catalogue number	Final concentration
	Keratinocyte serum-free medium	Gibco	17005034	1x
	Bovine Pituitary extract	Gibco	13028014	25 μg/mL
	Epidermal Growth Factor	Repligen	10-1021-1E	25 ng/mL
	Penicillin/Streptomycin	Gibco	15140130	100 U/mL
	A83-01	Tocris	2939	1 µM
	Isoprotenerol hydrochloride	Tocris	1747	3 μM
	Y-27632	Abcam	AB144494	5 μM
	Thawing medium
	Media component	Supplier	Catalogue number	Final concentration
	Pneumacult Ex Plus medium	Stemcell	5040	1x
	A83-01	Tocris	2939	1 µM
	Isoprotenerol hydrochloride	Tocris	1747	3 μM
	Chroman 1	Tocris	7163	50 nM
	Emricasan	Tocris	7310	5 µM
	trans-ISRIB	Tocris	5284	700 nM
	Polyamine	Tocris	7739	1x
	Primocin	Invivogen	ant-pm-05	100 μg/ml
	ALI infection medium
	Media component	Supplier	Catalogue number	Final concentration
	Pneumacult-ALI medium	Stemcell	5001	1x
	Primocin	Invivogen	ant-pm-05	100 μg/ml
	Viral transport medium (VTM)
	Media component	Supplier	Catalogue number	Final concentration
	Minimal essential medium (MEM)	Gibco	11095080
	Penicillin/Streptomycin	Gibco	15140130	100 U/mL
	HEPES	Gibco	15630080	25 mM
	Gelatin	Merck	1040700500	0.005

### Sheet: Table S2 Plasmid Ratios
	Plasmid ratio's for eVLP production
	Plasmid Name	Addgene Nr	ng/6-well	ng/T75	ng/T175
	SUPERBLADE5-gRNA	134913	1183	9462	21763
	pMD2.G	12259	108	860	1978
	pCMV-MMLVgag-3xNES-Cas9	181752	457	3656	8409
	pBS-CMV-gagpol	35614	753	6022	13849

### Sheet: Table S3 Antibodies
	Primary antibodies
	target	host	conjugate	dilution (IFA)	dilution (WB)	manufacturer	catalogue nr
	MX1	mouse	-	NA	1:1000	in-house	NA
	Beta tubulin-IV	rabbit	Alexa Fluor 647	1:100	NA	Abcam	ab204034
	ZO-1	mouse	Alexa Fluor 594	1:100	NA	Invitrogen	339194
	IFIT1 (OTI3G8)	mouse	-	NA	1:1000	OriGene	TA500948S
	β-Actin	mouse	HRP	NA	1:20,000	Sigma-Aldrich	A3854
	Secondary antibodies
	target	host	conjugate	dilution (IFA)	dilution (WB)	manufacturer	catalogue nr
	Mouse	donkey	HRP	NA	1:5000	Jackson ImmunoResearch	715-035-151
